# KLF7-Regulated ITGA2 as a Therapeutic Target for Inhibiting Oral Cancer Stem Cells

**DOI:** 10.1101/2024.11.04.621805

**Authors:** Xin Qi, Jiang Zhou, Pan Wang, Yunyan Li, Haoran Li, Yuwen Miao, XiaoQing Ma, Xiayan Luo, Zhiling Zhang, Yanling He, Wenyi shen, Wenquan Zhao, Rutao Cui, Cang Li, Huiyong Zhu, Jiong Lyu

**Author notes:** These authors contributed equally: Xin Qi, Jiang Zhou, Pan Wang. These authors jointly supervised this work: Cang Li, Huiyong Zhu, and Jiong Lyu. e-mail.

## Abstract

Cancer stem cells (CSCs) play crucial roles in tumor metastasis, therapy resistance, and immune evasion. Identifying and understanding the factors that regulate the stemness of tumor cells presents promising opportunities for developing effective therapeutic strategies. In this study on oral squamous cell carcinoma (OSCC), we confirmed the key role of KLF7 in maintaining the stemness of OSCC. Using chromatin immunoprecipitation sequencing and dual-luciferase assays, we identified ITGA2, a membrane receptor, as a key downstream gene regulated by KLF7 in the maintenance of stemness. Tumor sphere formation assays, flow cytometry analyses, and in vivo limiting dilution tumorigenicity evaluations demonstrated that knocking down ITGA2 significantly impaired stemness. When bound to its ECM ligand, type I collagen, ITGA2 activates several stemness-related pathways, including PI3K-AKT, MAPK, and Hippo. TC-I 15, which inhibits the ITGA2–collagen interaction, showed a synergistic anti-tumor effect when combined with cisplatin in both *in vitro* and xenograft models. In summary, we reveal that the KLF7/ITGA2 axis is a crucial modulator of stemness in OSCC. Our findings suggest that ITGA2 is a promising therapeutic target, offering a novel anti-CSC strategy.

**Highlights:**

1) KLF7 as a key molecule in maintaining oral cancer stemness.
2) ITGA2as a key downstream gene regulated by KLF7 in the maintenance of stemness.
3) ITGA2 interacts with extracellular matrix type I collagen, activating stemness-related pathways and promoting YAP1 nuclear translocation to sustain OCSCs.
4) ITGA2 as a novel anti-CSC target, providing a new strategy to overcome OSCC drug resistance.
