## Supplementary Table.3 for "KLF7-Regulated ITGA2 as a Therapeutic Target for Inhibiting Oral Cancer Stem Cells"

### Sheet: Sheet1
ITGA2-Promoter-mut		MUT:-F:GGGTGGaataaGGCGCGGCCGGAGCAGAT
		MUT:-R:CGCGCCttattCCACCCCGGCCCTGCGGC
ITGA2-MIDAS-MUS		ITGA2_F:tttagtgaaccgtcagatcgATGGGGCCAGAACGGACA
		ITGA2_R:gtcatccttgtagtcgaattGCTACTGAGCTCTGTGGTCTCATC
		ITGA2D180AS182AS184G_F:GTgctgaagcaaatggtATTTATCCTTGGGATGCAGTAAAGA
		ITGA2D180AS182AS184G_R:accatttgcttcagcACACACAACCACAACATCTATGAGG
		ITGA2T250A_F:GGACCTCgcaAACACATTCGGAGCAATTCAATAT
		ITGA2T250A_R:ATGTGTTtgcGAGGTCCCCACCATATTGGG
		ITGA2D283A_F:TGTAACTgccGGTGAATCACATGATGGTTCAATG
		ITGA2D283A_R:ATTCACCggcAGTTACAACTACCATTACTTTCGTAGCA
